# The allelopathic vitamin B1 antagonist bacimethrin impacts microbial gene expression in a hypereutrophic watershed dominated by cyanobacterial blooms

**DOI:** 10.1101/2025.07.29.667554

**Authors:** Kelly C. Shannon, Frederick S. Colwell, Byron C. Crump, Elizabeth Brennan, Gillian St. John, Robin Gould, Christopher Hartzell, McKenzie Wasley, Christie Nichols, Clifford E. Kraft, Christopher P. Suffridge

## Abstract

Freshwater cyanobacterial harmful algal blooms (cyanoHABs), often dominated by *Aphanizomenon*, *Dolichospermum*, and *Microcystis,* are intensifying in eutrophic watersheds globally. A potential control on bacterioplankton dynamics in these systems is the availability of the essential metabolic cofactor thiamin (vitamin B_1_) and presence of the allelopathic thiamin antagonist, bacimethrin, that competitively inhibits thiamin-requiring enzymes. We examined dissolved concentrations of thiamin chemical congeners and bacimethrin, 16S-amplicon based microbiome compositions, prokaryotic mRNA-based metatranscriptomes, and reference genomes in hypereutrophic Upper Klamath Basin before and during seasonal cyanoHABs. Our objective was to connect bacterioplankton community compositions and gene expression patterns with thiamin congener and bacimethrin availability under different cyanoHAB conditions.

Bacimethrin was present in all samples at nearly equimolar concentrations to the thiamin precursor, HMP, suggesting that similar mechanisms influence the availability of both compounds. Additionally, bacimethrin concentrations were positively correlated with cyanoHAB species abundance (cells mL^-1^) and the expression of microbial thiamin biosynthesis genes.

Samples with high cyanoHAB abundances displayed elevated transcription of genes for thiamin biosynthesis, the pentose phosphate pathway, and photosynthesis. Bacterioplankton unable to synthesize thiamin and thus vulnerable to bacimethrin allelopathy, such as *Limnohabitans* spp., showed reduced gene expression when cyanoHAB abundances were high. Reference genomes of cyanoHAB and many picocyanobacteria strains contained complete thiamin biosynthesis gene pathways, implicating these taxa as major thiamin sources. These results suggest that bacimethrin provides a competitive advantage to bacterioplankton that do not require exogenous vitamin B1 by eliminating the risk of bacimethrin uptake with vitamin B1 transporters, potentially facilitating cyanoHAB dominance in Upper Klamath Basin and broader eutrophic watersheds.
