## Supplementary material for "The allelopathic vitamin B1 antagonist bacimethrin impacts microbial gene expression in a hypereutrophic watershed dominated by cyanobacterial blooms": Table S1

### Sheet: Sheet1
Sample	Environment	Sampling Month	B1	HMP	Baci	AmMP	cHET	HET
CLRSW2	Reservoir	May	54.1303	5.53392	8.99365	8.99311	6004.67	15731.8
CLRSW3	Reservoir	August	48.4444	2.45115	10.2877	6.36767	691.536	7890.27
GBRSW2	Reservoir	May	5.49783	3.22319	2.15259	1.2955	596.35	2324.67
GBRSW3	Reservoir	August	320.943	10.7913	7.50354	76.1405	222.23	1642.89
HAGSW2	Spring	May	2.41858	1.00569	0.734591	0.368108	130.023	802.455
HAGSW3	Spring	August	2.08903	1.22504	0.37046	0.398714	357.117	37.7855
HKMSW2	Lake	May	49.9021	5.10067	5.12318	9.63213	448.512	4488.81
HKMSW3	Lake	August	27.259	13.2272	8.34497	135.243	585.702	4735.63
LINSW2	River	May	12.6133	2.43945	16.947	12.0546	687.855	9224.08
LINSW3	River	August	198	30.9	27.8672	177.872	959.497	11718.5
PELSW2	Lake	May	15.7338	3.67852	2.80107	9.64793	371.546	2751.28
PELSW3	Lake	August	7.35986	1.16457	1.40368	1.1514	62.8222	1423.21
RSPSW2	Lake	May	130.412	7.6056	3.05805	6.4714	291.691	831.297
RSPSW3	Lake	August	59.7912	0.783112	3.19078	25.3085	4136.95	4753.46
SPRSW2	River	May	35.7459	0.930181	12.872	6.36581	367.252	16594.2
SPRSW3	River	August	880.001	1.9733	3.18315	17.8995	288.771	2696.17
SUSSW2	Spring	May	2.0611	0.635416	0.190109	0.237345	21.5687	964.962
SUSSW3	Spring	August	1.23193	0.30555	0.227987	0.405744	51.0928	5.12458
WIDSW2	Lake	May	63.3567	1.59938	3.16867	2.58656	999.962	3771.33
WIDSW3	Lake	August	44.7211	2.46518	6.16138	10.6351	2151.84	5008.62
WIRSW2	River	May	66.915	0.825489	1.3902	1.27375	216.402	804.197
WIRSW3	River	August	92.1038	1.94881	1.26676	8.72505	73.8338	1183.35
WRSW2	River	May	2.15803	0	0.479624	0.481522	164.125	0
WRSW3	River	August	0.111475	0.550886	0.143628	0.369709	46.4877	647.558
