## Supplementary material for "The allelopathic vitamin B1 antagonist bacimethrin impacts microbial gene expression in a hypereutrophic watershed dominated by cyanobacterial blooms": Table S2

### Sheet: Sheet1
GTDB Annotation	NCBI Annotation	Thiamin Biosynthesis	Pyrimidine Salvage	Thiazole Salvage	Thiamin Transporters	Genome Link	HAB Enrichment	LDA Score	P-Value	Thiamin State	Auxotroph Type	Bacimethrin Susceptiple	Methoxy Thiamin Susceptible
Aquirufa antheringensis	Aquirufa antheringensis	thiO*	thiV	NA	NA	https://www.ncbi.nlm.nih.gov/datasets/genome/GCA_004307415.1/	Low	3.96746	0.0120738	Auxotroph	Complete	YES	NO
Cyanobium gracile	Cyanobium gracile PCC-6307	thiC, thiG, thiE, thiS, thiO*	NA	NA	sfuA	https://www.ncbi.nlm.nih.gov/datasets/genome/GCA_000316515.1/	High	3.56823	0.0170017	Prototroph	Prototroph	NO	YES
Cyanobium minutissimum	Aphanothece cf. minutissima CCALA-015	thiC, thiE, thiS, thiO*	NA	NA	sfuA, thiamine_BP	https://www.ncbi.nlm.nih.gov/datasets/genome/GCA_003003925.1/	High	3.60112	0.0170017	Prototroph	Prototroph	NO	YES
Cyanobium sp002252675	Synechococcus sp. BO-8801	thiC, thiG, thiE, thiS, thiO*	NA	NA	sfuA, thiamine_BP	https://www.ncbi.nlm.nih.gov/data-hub/genome/GCA_002252675.1/	High	3.77201	0.0122228	Prototroph	Prototroph	NO	YES
Cyanobium_A sp002252665	Synechococcus sp. 8F6	thiC, thiG, thiE, thiS, thiO*	NA	NA	sfuA	https://www.ncbi.nlm.nih.gov/datasets/genome/GCA_002252665.1/	High	4.56687	0.000977575	Prototroph	Prototroph	NO	YES
Cyanobium_A usitatum	Cyanobium usitatum str. Tous	thiC, thiG, thiE, thiD, thiS, thiO*	thiY	NA	sfuA, thiamine_BP	https://www.ncbi.nlm.nih.gov/data-hub/genome/GCA_003011885.1/	High	3.81178	0.000977575	Prototroph	Prototroph	NO	YES
Dolichospermum circinale	Dolichospermum circinale AWQC131C	thiC, thiG*, thiE, thiS, thiO	NA	NA	NA	https://www.ncbi.nlm.nih.gov/data-hub/genome/GCA_000426905.1/	High	5.11731	0.000509509	Prototroph	Prototroph	NO	NO
Dolichospermum circinale	Dolichospermum circinale AWQC310F	thiC, thiG*, thiE, thiS, thiO	NA	NA	NA	https://www.ncbi.nlm.nih.gov/datasets/genome/GCA_000426925.1/	High	5.11731	0.000509509	Prototroph	Prototroph	NO	NO
Dolichospermum heterosporum	Anabaena sp. WA102	thiC, thiG*, thiE, thiD, thiS, thiO	NA	NA	NA	https://www.ncbi.nlm.nih.gov/data-hub/genome/GCA_001277295.1/	High	4.43589	0.00597727	Prototroph	Prototroph	NO	NO
Dolichospermum heterosporum	Aphanizomenon flos-aquae NIES-81	thiC, thiG*, thiE, thiD, thiS, thiO	NA	NA	NA	https://www.ncbi.nlm.nih.gov/data-hub/genome/GCA_000521175.1/	High	4.43589	0.00597727	Prototroph	Prototroph	NO	NO
Dolichospermum sp000312705	Anabaena sp. 90	thiC, thiG*, thiE, thiD, thiS, thiO	NA	NA	NA	https://www.ncbi.nlm.nih.gov/data-hub/genome/GCA_000312705.1/	High	4.04186	0.0168274	Prototroph	Prototroph	NO	NO
Limnohabitans curvus	Limnohabitans curvus	thiD, thiO*	thiV, thiY	NA	sfuA	https://www.ncbi.nlm.nih.gov/data-hub/genome/GCA_003063475.1/	Low	4.35576	0.0248686	Auxotroph	Complete	YES	YES
Limnohabitans sp003063545	Limnohabitans sp. Jir61	thiD, thiO*	thiV, thiY	NA	NA	https://www.ncbi.nlm.nih.gov/data-hub/genome/GCA_003063545.1/	Low	4.76646	0.0120738	Auxotroph	Complete	YES	NO
Limnohabitans_A parvus	Limnohabitans parvus II-B4	thiD, thiO*	thiV, thiY	NA	sfuA	https://www.ncbi.nlm.nih.gov/data-hub/genome/GCA_003063455.1/	Low	3.81244	0.0479128	Auxotroph	Complete	YES	YES
Limnohabitans_A sp001269345	Limnohabitans sp. 2KL-27	thiE, thiD, thiO*	thiV, thiY	thiM	sfuA	https://www.ncbi.nlm.nih.gov/data-hub/genome/GCA_001269345.1/	Low	3.88256	0.0248686	Auxotroph	Dual	YES	YES
Limnohabitans_A sp001269365	Limnohabitans sp. Rim11	thiD, thiO*	thiY	NA	sfuA	https://www.ncbi.nlm.nih.gov/data-hub/genome/GCA_001269365.1/	Low	4.14158	0.0238704	Auxotroph	Complete	NO	YES
Limnohabitans_A sp001412535	Limnohabitans sp. 63ED37-2	thiD, thiO*	thiV, thiY	NA	sfuA	https://www.ncbi.nlm.nih.gov/data-hub/genome/GCA_001412535.1/	Low	4.04278	0.0248686	Auxotroph	Complete	YES	YES
Limnohabitans_A sp001412575	Limnohabitans sp. 103DPR2	thiD, thiO*	thiV, thiY	NA	sfuA	https://www.ncbi.nlm.nih.gov/data-hub/genome/GCA_001412575.1/	Low	4.22379	0.0238704	Auxotroph	Complete	YES	YES
Limnohabitans_A sp002778275	Limnohabitans sp. G3-2	thiD, thiO*	thiV	NA	sfuA	https://www.ncbi.nlm.nih.gov/data-hub/genome/GCA_002778275.1/	Low	3.88474	0.0479128	Auxotroph	Complete	YES	YES
Limnohabitans_A sp002778285	Limnohabitans sp. 15K	thiD, thiO*	thiV, thiY	NA	sfuA	https://www.ncbi.nlm.nih.gov/data-hub/genome/GCA_002778285.1/	Low	3.95213	0.0248686	Auxotroph	Complete	YES	YES
Limnohabitans_A sp003063265	Limnohabitans sp. WS1	thiD, thiO*	thiV, thiY	NA	sfuA	https://www.ncbi.nlm.nih.gov/data-hub/genome/GCA_003063265.1/	Low	4.22433	0.0248686	Auxotroph	Complete	YES	YES
Limnohabitans_A sp003063315	Limnohabitans sp. T6-5	thiC, thiG, thiE, thiD, thiS, thiO*	cytX, thiV	NA	sfuA	https://www.ncbi.nlm.nih.gov/data-hub/genome/GCA_003063315.1/	Low	3.48235	0.0479128	Prototroph	Prototroph	YES	YES
Limnohabitans_A sp003063335	no_ref_genome	no_ref_genome	no_ref_genome	no_ref_genome	no_ref_genome	no_ref_genome	Low	3.71849	0.0479128	no_ref_genome	no_ref_genome	no_ref_genome	no_ref_genome
Limnohabitans_A sp003063355	Limnohabitans sp. Bal53	thiD, thiO*	thiY	NA	sfuA	https://www.ncbi.nlm.nih.gov/data-hub/genome/GCA_003063355.1/	Low	3.92265	0.0248686	Auxotroph	Complete	NO	YES
Limnohabitans_A sp003063505	Limnohabitans sp. T6-20	thiD, thiO*	thiV, thiY	NA	sfuA	https://www.ncbi.nlm.nih.gov/data-hub/genome/GCA_003063505.1/	Low	3.75004	0.0248686	Auxotroph	Complete	YES	YES
Limnohabitans_A sp003063575	Limnohabitans sp. Jir72	thiG, thiE, thiD, thiO*	thiY	NA	sfuA	https://www.ncbi.nlm.nih.gov/data-hub/genome/GCA_003063575.1/	Low	3.60732	0.0479128	Auxotroph	HMP	NO	YES
Limnohabitans_A sp003063645	Limnohabitans sp. 2KL-51	thiD, thiO*	thiV	NA	sfuA	https://www.ncbi.nlm.nih.gov/data-hub/genome/GCA_003063645.1/	Low	4.07146	0.0248686	Auxotroph	Complete	YES	YES
Limnohabitans_A sp003063665	Limnohabitans sp. Hippo3	thiD, thiO*	thiV, thiY	NA	sfuA	https://www.ncbi.nlm.nih.gov/data-hub/genome/GCA_003063665.1/	Low	3.80542	0.0479128	Auxotroph	Complete	YES	YES
Microcystis aeruginosa	Microcystis aeruginosa PCC-9809	thiC, thiG*, thiE, thiD, thiS, thiO	tenA, thiV	NA	sfuA	https://www.ncbi.nlm.nih.gov/data-hub/genome/GCA_000312265.1/	High	4.21444	0.00340129	Prototroph	Prototroph	YES	YES
Microcystis aeruginosa_C	Microcystis aeruginosa PCC-9701	thiC, thiG*, thiE, thiD, thiS, thiO	tenA	NA	sfuA	https://www.ncbi.nlm.nih.gov/data-hub/genome/GCA_000312285.1/	High	3.92141	0.00437355	Prototroph	Prototroph	NO	YES
Microcystis panniformis	Microcystis aeruginosa PCC-9432	thiC, thiG*, thiE, thiD, thiS, thiO	tenA	NA	sfuA	https://www.ncbi.nlm.nih.gov/data-hub/genome/GCA_000307995.2/	High	4.22805	0.00226138	Prototroph	Prototroph	NO	YES
Microcystis panniformis_A	Microcystis aeruginosa PCC-9443	thiC, thiG*, thiE, thiD, thiS, thiO	tenA, thiV	NA	sfuA	https://www.ncbi.nlm.nih.gov/datasets/genome/GCA_000312185.1/	High	3.9518	0.000977575	Prototroph	Prototroph	YES	YES
Microcystis sp000297435	Microcystis aeruginosa PCC-9806	thiC, thiG*, thiE, thiD, thiS, thiO	NA	NA	sfuA	https://www.ncbi.nlm.nih.gov/data-hub/genome/GCA_000312725.1/	High	3.9881	0.00437355	Prototroph	Prototroph	NO	YES
Microcystis wesenbergii	Microcystis aeruginosa NIES-44	thiC, thiE, thiG*, thiD, thiS, thiO	tenA, thiY	NA	sfuA	https://www.ncbi.nlm.nih.gov/data-hub/genome/GCA_000787675.1/	High	3.93351	0.000977575	Prototroph	Prototroph	NO	YES
MW101C3 sp002252635	Synechococcus sp. MW101C3	thiC, thiG, thiE, thiS, thiO*	NA	NA	sfuA	https://www.ncbi.nlm.nih.gov/data-hub/genome/GCA_002252635.1/	Low	3.62244	0.0479128	Prototroph	Prototroph	NO	YES
Nanopelagicus sp000383815	no_ref_genome	no_ref_genome	no_ref_genome	no_ref_genome	no_ref_genome	no_ref_genome	High	3.91619	0.0479128	no_ref_genome	no_ref_genome	no_ref_genome	no_ref_genome
NIES-981 sp000155635	Cyanobium sp. PCC-7001	thiC, thiG, thiE, thiS, thiO*	thiV	NA	sfuA	https://www.ncbi.nlm.nih.gov/data-hub/genome/GCA_000155635.1/	High	3.82635	0.000977575	Prototroph	Prototroph	YES	YES
NIES-981 sp001039265	Synechococcus sp. GFB01	thiG, thiE, thiD, thiS, thiO*	tenA	NA	sfuA, thiamine_BP	https://www.ncbi.nlm.nih.gov/data-hub/genome/GCA_001039265.1/	High	4.91296	0.00437355	Auxotroph	HMP	NO	YES
NIES-981 sp900088535	Cyanobium sp. NIES-981	thiC, thiG, thiE, thiS, thiO*	thiV	NA	sfuA	https://www.ncbi.nlm.nih.gov/data-hub/genome/GCA_900088535.1/	High	3.83573	0.000977575	Prototroph	Prototroph	YES	YES
Planktophila dulcis	no_ref_genome	no_ref_genome	no_ref_genome	no_ref_genome	no_ref_genome	no_ref_genome	Low	3.83705	0.0120738	no_ref_genome	no_ref_genome	no_ref_genome	no_ref_genome
Planktophila sp000372185	no_ref_genome	no_ref_genome	no_ref_genome	no_ref_genome	no_ref_genome	no_ref_genome	Low	3.90131	0.0248686	no_ref_genome	no_ref_genome	no_ref_genome	no_ref_genome
Planktophila sp002284855	Actinobacteria bacterium IMCC25003	thiS*, thiO*	cytX*	NA	NA	https://www.ncbi.nlm.nih.gov/data-hub/genome/GCA_002284855.1/	Low	3.9957	0.00542643	Auxotroph	Complete	YES	NO
Polynucleobacter aenigmaticus	Polynucleobacter aenigmaticus	thiC, thiG, thiE, thiD, thiS, thiO*	NA	NA	NA	https://www.ncbi.nlm.nih.gov/data-hub/genome/GCA_002206635.1/	Low	3.64946	0.0248686	Prototroph	Prototroph	NO	NO
Polynucleobacter campilacus	Polynucleobacter campilacus	thiC, thiG, thiE, thiD, thiS, thiO*	thiV	thiM	sfuA	https://www.ncbi.nlm.nih.gov/data-hub/genome/GCA_002206625.1/	Low	3.56615	0.0120738	Prototroph	Prototroph	YES	YES
Polynucleobacter cosmopolitanus	Polynucleobacter cosmopolitanus	NA	thiV	NA	omr1, sfuA	https://www.ncbi.nlm.nih.gov/data-hub/genome/GCA_002224225.1/	Low	3.82926	0.0475089	Auxotroph	Complete	YES	YES
Polynucleobacter duraquae	Polynucleobacter duraquae	thiC, thiG, thiE, thiD, thiS, thiO*	thiV	NA	sfuA	https://www.ncbi.nlm.nih.gov/data-hub/genome/GCA_000973625.1/	Low	4.02466	0.0248686	Prototroph	Prototroph	YES	YES
Polynucleobacter sp000342265	betaproteobacterium CB	thiC, thiG, thiE, thiD, thiS, thiO*	thiV	NA	sfuA	https://www.ncbi.nlm.nih.gov/data-hub/genome/GCA_000342265.1/	Low	4.12069	0.0120738	Prototroph	Prototroph	YES	YES
Polynucleobacter sp001889925	Polynucleobacter sp. MWH-Adler-W8	thiC, thiG, thiE, thiD, thiS, thiO*	thiV	NA	NA	https://www.ncbi.nlm.nih.gov/data-hub/genome/GCA_001889925.1/	Low	3.69389	0.0479128	Prototroph	Prototroph	YES	NO
Polynucleobacter yangtzensis	Polynucleobacter yangtzensis	thiC, thiG, thiE, thiD, thiS, thiO*	thiV	NA	sfuA	https://www.ncbi.nlm.nih.gov/data-hub/genome/GCA_001595965.1/	Low	4.03999	0.0248686	Prototroph	Prototroph	YES	YES
Pseudanabaena sp002251945	Pseudanabaena sp. SR411	thiC, thiE, thiD, thiS, thiO	NA	NA	NA	https://www.ncbi.nlm.nih.gov/data-hub/genome/GCA_002251945.1/	High	4.3104	0.00437355	Auxotroph	Thiazole	NO	NO
Pseudanabaena sp002914585	Pseudanabaena sp. BC1403	thiC, thiE, thiD, thiG*, thiS, thiO	thiY	NA	NA	https://www.ncbi.nlm.nih.gov/data-hub/genome/GCA_002914585.1/	High	3.6085	0.0122228	Prototroph	Prototroph	NO	NO
Pseudanabaena sp003967015	Pseudanabaena sp. ABRG5-3	thiC, thiG, thiE, thiD, thiS, thiO*	NA	NA	NA	https://www.ncbi.nlm.nih.gov/data-hub/genome/GCA_003967015.1/	High	4.17028	0.00437355	Prototroph	Prototroph	NO	NO
Pseudanabaena sp006937785	Pseudanabaena sp. UWO311	thiC, thiG, thiE, thiD, thiS, thiO	thiY	NA	sfuA	https://www.ncbi.nlm.nih.gov/data-hub/genome/GCA_006937785.1/	High	3.67623	0.00437355	Prototroph	Prototroph	NO	YES
Rhodoferax_C lacus	Rhodoferax lacus	thiG, thiE, thiD, thiO, thiS	cytX	thiM	sfuA	https://www.ncbi.nlm.nih.gov/data-hub/genome/GCA_003415675.1/	Low	3.50864	0.0479128	Auxotroph	HMP	YES	YES
Runella slithyformis	Runella slithyformis DSM 19594	thiE, thiS*, thiO*	thiV	NA	NA	https://www.ncbi.nlm.nih.gov/data-hub/genome/GCA_000218895.1/	High	3.75538	0.0170017	Auxotroph	Dual	YES	NO
Synechococcus_C_u_s	no_ref_genome	no_ref_genome	no_ref_genome	no_ref_genome	no_ref_genome	no_ref_genome	High	3.62615	0.00437355	no_ref_genome	no_ref_genome	no_ref_genome	no_ref_genome
Vulcanococcus limneticus	Vulcanococcus limneticus LL	thiC, thiG, thiE, thiD, thiS, thiO*	NA	NA	sfuA	https://www.ncbi.nlm.nih.gov/data-hub/genome/GCA_002252705.1/	High	4.08166	0.000977575	Prototroph	Prototroph	NO	YES
Vulcanococcus sp000179255	Synechococcus sp. CB0205	thiC, thiG, thiE, thiS, thiO*	thiV	NA	sfuA	https://www.ncbi.nlm.nih.gov/data-hub/genome/GCA_000179255.1/	High	4.19812	0.000977575	Prototroph	Prototroph	YES	YES
WH-5701 sp000153045	Synechococcus sp. WH-5701	thiG, thiE, thiD, thiS, thiO,	thiY	NA	sfuA, thiamine_BP	https://www.ncbi.nlm.nih.gov/data-hub/genome/GCA_000153045.1/	High	3.72342	0.0170017	Auxotroph	HMP	NO	YES
