## Supplementary material for "The allelopathic vitamin B1 antagonist bacimethrin impacts microbial gene expression in a hypereutrophic watershed dominated by cyanobacterial blooms": Table S4

### Sheet: Sheet1
Process	Gene_Category	GO_term	Function	Comb_function
B_Vitamin_Biosynthesis	Thiamin biosynthesis GO	thiamine biosynthetic process	Thiamin biosynthesis GO	Thiamin biosynthesis
B_Vitamin_Biosynthesis	B vitamin biosynthesis	riboflavin biosynthetic process	Riboflavin biosynthesis	B vitamin biosynthesis, Riboflavin biosynthesis
B_Vitamin_Biosynthesis	B vitamin biosynthesis	pantothenate biosynthetic process	Pantothenate biosynthesis	B vitamin biosynthesis, Pantothenate biosynthesis
B_Vitamin_Biosynthesis	B vitamin biosynthesis	pyridoxine biosynthetic process	Pyridoxine biosynthesis	B vitamin biosynthesis, Pyridoxine biosynthesis
B_Vitamin_Biosynthesis	B vitamin biosynthesis	biotin biosynthetic process	Biotin biosynthesis	B vitamin biosynthesis, Biotin biosynthesis
B_Vitamin_Biosynthesis	B vitamin biosynthesis	folic acid biosynthetic process	Folate biosynthesis	B vitamin biosynthesis, Folate biosynthesis
B_Vitamin_Biosynthesis	B vitamin biosynthesis	cobalamin biosynthetic process	Cobalamin biosynthesis	B vitamin biosynthesis, Cobalamin biosynthesis
Central_C	Central C metabolism	glycolytic process	Glycolysis	Central C metabolism, Glycolysis
Central_C	Central C metabolism	reductive pentose-phosphate cycle	RPP	Central C metabolism, RPP
Central_C	Central C metabolism	pentose-phosphate shunt	PPP	Central C metabolism, PPP
Central_C	Central C metabolism	tricarboxylic acid cycle	TCA	Central C metabolism, TCA
Central_C	Central C metabolism	glyoxylate cycle	Glyoxylate bipass	Central C metabolism, Glyoxylate bipass
Nutrient_Acquisition	Metal ion transport	metal ion transport	Metal ion transport	Metal ion transport, Metal ion transport
Nutrient_Acquisition	Nutrient assimilation	sulfate assimilation	Sulfate assimilation	Nutrient assimilation, Sulfate assimilation
Nutrient_Acquisition	Nutrient assimilation	nitrate assimilation	Nitrate assimilation	Nutrient assimilation, Nitrate assimilation
Nutrient_Acquisition	Nutrient transport	nitrate transmembrane transporter activity	Nitrate transmembrane transport	Nutrient transport, Nitrate transmembrane transport
Nutrient_Acquisition	Nutrient transport	ATPase-coupled sulfate ...ne transporter activity	Sulfate membrane transport	Nutrient transport, Sulfate membrane transport
Nutrient_Acquisition	Nutrient transport	ATPase-coupled thiosulf...ne transporter activity	Thiosulfate membrane transport	Nutrient transport, Thiosulfate membrane transport
Nutrient_Acquisition	Nutrient assimilation	sulfate assimilation, p...reductase (thioredoxin)	Phosphoadenylyl sulfate reductase	Nutrient assimilation, Phosphoadenylyl sulfate reductase
Nutrient_Acquisition	Nutrient assimilation	glutamate-ammonia ligase activity	Glutamate ammonia ligase	Nutrient assimilation, Glutamate ammonia ligase
Nutrient_Acquisition	Nutrient transport	ammonium transmembrane transporter activity	Ammonium transmembrane transport	Nutrient transport, Ammonium transmembrane transport
Nutrient_Acquisition	Nutrient transport	phosphate ion transport	Phosphate ion transport	Nutrient transport, Phosphate ion transport
Nutrient_Acquisition	Nutrient transport	phosphate ion transmembrane transport	Phosphate ion transmembrane transport	Nutrient transport, Phosphate ion transmembrane transport
Nutrient_Acquisition	Nutrient transport	inorganic phosphate tra...ne transporter activity	Inorganic phosphate transport	Nutrient transport, Inorganic phosphate transport
Nutrient_Acquisition	Nutrient transport	nitrogen compound transport	N compound transport	Nutrient transport, N compound transport
Cell_Stress	Stress response	response to oxidative stress	Oxidative stress	Stress response, Oxidative stress
Cell_Stress	Stress response	response to heat	Heat stress	Stress response, Heat stress
Cell_Stress	Stress response	response to herbicide	Herbicide stress	Stress response, Herbicide stress
Cell_Stress	Stress response	response to salt stress	Salt stress	Stress response, Salt stress
Cell_Growth_Division	Cell growth and division	peptidoglycan biosynthetic process	Peptidoglycan biosynthesis	Cell growth and division, Peptidoglycan biosynthesis
Cell_Growth_Division	Cell growth and division	Gram-negative-bacterium...outer membrane assembly	Gram negative outter membrane assembly	Cell growth and division, Gram negative outter membrane assembly
Cell_Growth_Division	Cell growth and division	membrane assembly	Cell membrane assembly	Cell growth and division, Cell membrane assembly
Macromolecule_biosynthesis	Macromolecule biosynthesis	fatty acid biosynthetic process	Fatty acid biosynthesis	Macromolecule biosynthesis, Fatty acid biosynthesis
Macromolecule_biosynthesis	Macromolecule biosynthesis	'de novo' IMP biosynthetic process	IMP biosynthesis	Macromolecule biosynthesis, IMP biosynthesis
Macromolecule_biosynthesis	Macromolecule biosynthesis	'de novo' pyrimidine nu...se biosynthetic process	Pyrimidine biosynthesis	Macromolecule biosynthesis, Pyrimidine biosynthesis
Macromolecule_biosynthesis	Macromolecule biosynthesis	'de novo' UMP biosynthetic process	UMP biosynthesis	Macromolecule biosynthesis, UMP biosynthesis
Macromolecule_biosynthesis	Macromolecule biosynthesis	de novo' AMP biosynthetic process	AMP biosynthesis	Macromolecule biosynthesis, AMP biosynthesis
Macromolecule_biosynthesis	Macromolecule biosynthesis	'de novo' CTP biosynthetic process	CTP biosynthesis	Macromolecule biosynthesis, CTP biosynthesis
Macromolecule_biosynthesis	Macromolecule biosynthesis	branched-chain amino acid biosynthetic process	Branched chain AA biosynthesis	Macromolecule biosynthesis, Branched chain AA biosynthesis
Macromolecule_biosynthesis	Macromolecule biosynthesis	aromatic amino acid family biosynthetic process	Aromatic AA biosynthesis	Macromolecule biosynthesis, Aromatic AA biosynthesis
Macromolecule_biosynthesis	Macromolecule biosynthesis	cysteine biosynthetic process from serine	Cysteine biosynthesis	Macromolecule biosynthesis, Cysteine biosynthesis
Macromolecule_biosynthesis	Macromolecule biosynthesis	L-serine biosynthetic process	L-Serine biosynthesis	Macromolecule biosynthesis, L-Serine biosynthesis
Macromolecule_biosynthesis	Macromolecule biosynthesis	methionine biosynthetic process	Methionine biosynthesis	Macromolecule biosynthesis, Methionine biosynthesis
Macromolecule_biosynthesis	Macromolecule biosynthesis	alanine biosynthetic process	Alanine biosynthesis	Macromolecule biosynthesis, Alanine biosynthesis
Macromolecule_biosynthesis	Macromolecule biosynthesis	glycine biosynthetic process from serine	Glycine biosynthesis	Macromolecule biosynthesis, Glycine biosynthesis
Macromolecule_biosynthesis	Macromolecule biosynthesis	L-proline biosynthetic process	L-Proline biosynthesis	Macromolecule biosynthesis, L-Proline biosynthesis
Macromolecule_biosynthesis	Macromolecule biosynthesis	glutamate biosynthetic process	Glutamate biosynthesis	Macromolecule biosynthesis, Glutamate biosynthesis
Macromolecule_biosynthesis	Macromolecule biosynthesis	arginine biosynthetic process	Arginine biosynthesis	Macromolecule biosynthesis, Arginine biosynthesis
Macromolecule_biosynthesis	Macromolecule biosynthesis	histidine biosynthetic process	Histidine biosynthesis	Macromolecule biosynthesis, Histidine biosynthesis
Macromolecule_biosynthesis	Macromolecule biosynthesis	lysine biosynthetic process via diaminopimelate	Lysine biosynthesis	Macromolecule biosynthesis, Lysine biosynthesis
Macromolecule_biosynthesis	Macromolecule biosynthesis	threonine biosynthetic process	Threonine	Macromolecule biosynthesis, Threonine
Macromolecule_biosynthesis	Macromolecule biosynthesis	asparagine biosynthetic process	Asparagine biosynthesis	Macromolecule biosynthesis, Asparagine biosynthesis
Macromolecule_biosynthesis	Macromolecule biosynthesis	glutamine biosynthetic process	Glutamine biosynthesis	Macromolecule biosynthesis, Glutamine biosynthesis
Cell_Growth_Division	Cell growth and division	Ribosome	Ribosome biogenesis	Cell growth and division, Ribosome biogenesis
Cell_Growth_Division	Cell growth and division	cell division	Cell division	Cell growth and division, Cell division
Cell_Growth_Division	Cell growth and division	glycogen biosynthetic process	Glycogen biosynthesis	Cell growth and division, Glycogen biosynthesis
Biogeochemical	N fixation	nitrogen fixation	N fixation	N fixation
Biogeochemical	N fixation	nitrogenase activity	Nitrogenase	N fixation, Nitrogenase
Biogeochemical	Ammonium oxidation	ammonia monooxygenase activity	Ammonia monooxygenase	Ammonium oxidation, Ammonia monooxygenase
Biogeochemical	Methanotrophy	methane monooxygenase activity	Methane monooxygenase	Methanotrophy, Methane monooxygenase
Biogeochemical	Methanogenesis	methanogenesis	Methanogenesis	Methanogenesis all forms
Biogeochemical	Sulfate reduction	sulfate reduction	Sulfate reduction	Sulfate reduction
Biogeochemical	Photosynthesis	photosynthesis	Photosynthesis	Photosynthesis
Biogeochemical	Respiration	aerobic respiration	Aerobic respiration	Respiration, Aerobic respiration
Biogeochemical	Photorespiration	photorespiration	Photorespiration	Photorespiration
Biogeochemical	C fixation	carbon fixation	C fixation	C fixation
Energy_Generation	Oxidative phosphorylation	oxidative phosphorylation	Oxidative phosphorylation	Oxidative phosphorylation
Energy_Generation	ATP generation	ATP generation	ATP generation	ATP synthesis coupled proton transport
Energy_Generation	Photosynthetic ETC	photosynthetic electron transport chain	Photosynthetic ETC	Photosynthetic ETC
Energy_Generation	Aerobic ETC	aerobic electron transport chain	Aerobic ETC	Aerobic ETC
Energy_Generation	Respiratory ETC	respiratory electron transport chain	Respiratory ETC	Respiratory ETC
Energy_Generation	ATP generation	ATP generation	ATP generation	ATP synthesis coupled ETC
Electron_Transfer	Electron Transfer	cytochrome-c oxidase activity	Cytochrome-C oxidase	Electron Transfer, Cytochrome-C oxidase
Electron_Transfer	Electron Transfer	ferredoxin-NAD+ reductase activity	Ferredoxin-NAD+ reductase	Electron Transfer, Ferredoxin-NAD+ reductase
Electron_Transfer	Electron Transfer	ferredoxin-NADP+ reductase activity	Ferredoxin-NADP+ reductase	Electron Transfer, Ferredoxin-NADP+ reductase
Electron_Transfer	Electron Transfer	electron-transferring-flavoprotein dehydrogenase activity	Flavoprotein dehydrogenase	Electron Transfer, Flavoprotein dehydrogenase
Electron_Transfer	Electron Transfer	Oxidoreductase activity	Oxidoreductase activity	Electron Transfer, Oxidoreductase activity
TPP_Enzyme	TPP Enzyme	acetolactate synthase activity	Acetolactate synthase	TPP Enzyme, Acetolactate synthase
TPP_Enzyme	TPP Enzyme	1-deoxy-D-xylulose-5-phosphate synthase activity	1-deoxy-D-xylulose-5-phosphate synthase	TPP Enzyme, 1-deoxy-D-xylulose-5-phosphate synthase
TPP_Enzyme	TPP Enzyme	oxoglutarate dehydrogenase	Oxoglutarate dehydrogenase	TPP Enzyme, Oxoglutarate dehydrogenase
TPP_Enzyme	TPP Enzyme	phosphoketolase activity	Phosphoketolase	TPP Enzyme, Phosphoketolase
TPP_Enzyme	TPP Enzyme	pyruvate dehydrogenase	Pyruvate dehydrogenase	TPP Enzyme, Pyruvate dehydrogenase
TPP_Enzyme	TPP Enzyme	tartronate-semialdehyde synthase activity	Tartronate-semialdehyde synthase	TPP Enzyme, Tartronate-semialdehyde synthase
TPP_Enzyme	TPP Enzyme	transketolase activity	Transketolase	TPP Enzyme, Transketolase
TPP_Enzyme	TPP Enzyme	PFOR	PFOR_pfam	TPP Enzyme, PFOR_pfam
B_Vitamin_Biosynthesis	HMP biosynthesis pfam	HMP biosynthesis pfam	thiC	HMP biosynthesis pfam, thiC
B_Vitamin_Biosynthesis	TMP biosynthesis pfam	TMP biosynthesis pfam	thiE	TMP biosynthesis pfam, thiE
B_Vitamin_Biosynthesis	Thiazole biosynthesis pfam	Thiazole biosynthesis pfam	thiF	Thiazole biosynthesis pfam, thiF
B_Vitamin_Biosynthesis	Thiazole biosynthesis pfam	Thiazole biosynthesis pfam	thiS	Thiazole biosynthesis pfam, thiS
B_Vitamin_Biosynthesis	Thiazole biosynthesis pfam	Thiazole biosynthesis pfam	thiG	Thiazole biosynthesis pfam, thiG
B_Vitamin_Biosynthesis	HMP biosynthesis pfam	HMP biosynthesis pfam	thiD	HMP biosynthesis pfam, thiD
B_Vitamin_Biosynthesis	HMP biosynthesis pfam	HMP biosynthesis pfam	tenA	HMP biosynthesis pfam, thiaminase II, tenA
Cell_Stress	Stress response	Response to antibiotic	Antibiotic stress	Stress response, Antibiotic stress
Macromolecule_degradation	Macromolecule degradation	Proteins	Peptidase activity	Macromolecule degradation, Peptidase activity
Macromolecule_degradation	Macromolecule degradation	Fatty acids	Acyl-CoA dehydrogenase activity	Macromolecule degradation, Acyl-CoA dehydrogenase activity
Macromolecule_degradation	Macromolecule degradation	Fatty acids	Enoyl-CoA hydratase activity	Macromolecule degradation, Enoyl-CoA hydratase activity
Macromolecule_degradation	Macromolecule degradation	Fatty acids	3-hydroxyacyl-CoA dehydrogenase activity	Macromolecule degradation, 3-hydroxyacyl-CoA dehydrogenase activity
Nutrient_Acquisition	Nutrient transport	Carbohydrate transport	Carbohydrate transport	Nutrient transport, Carbohydrate transport
Macromolecule_degradation	Macromolecule degradation	Nucleotides	Nuclease activity	Macromolecule degradation, Nuclease activity
Cell_Stress	Stress response	DNA repair	DNA repair	Stress response, DNA repair
Cell_Growth_Division	Cell growth and division	DNA replication	DNA replication	DNA replication	Cell growth and division, DNA replication
Cell_Growth_Division	Cell growth and division	Transcription, DNA-templated	Transcription, DNA-templated	Transcription, DNA-templated	Cell growth and division, Transcription, DNA-templated
Cell_Growth_Division	Cell growth and division	Translation	Translation	Translation	Cell growth and division, Translation
