## Supplementary material for "The allelopathic vitamin B1 antagonist bacimethrin impacts microbial gene expression in a hypereutrophic watershed dominated by cyanobacterial blooms": Table S3

### Sheet: z_score_p_values
Pathway	Sample	p	q
B vitamin biosynthesis	GBR_B	0.001485	0.01287
TMP biosynthesis pfam	GBR_B	0.0164322	0.0251316
Metal ion transport	GBR_B	0.0087321	0.0232438
Photosynthesis	HKM_B	0.0258	0.0319428
HMP biosynthesis pfam	RSP_B	0.009909	0.0232438
Thiamin biosynthesis GO	RSP_B	0.0143039	0.0232438
Photosynthesis	RSP_B	0.0401633	0.045402
Photosynthetic ETC	RSP_B	0.0467342	0.0467342
Respiration	PEL_B	0.02229	0.0305022
Electron Transfer	PEL_B	0.000590006	0.01287
Aerobic ETC	PEL_B	0.0139236	0.0232438
Oxidative phosphorylation	PEL_B	0.0448095	0.0466019
Macromolecule degradation	PEL_B	0.00571708	0.0232438
TPP Enzyme	PEL_B	0.0114033	0.0232438
Sulfate reduction	SPR_B	0.00395104	0.0232438
Cell growth and division	SPR_B	0.013624	0.0232438
Macromolecule biosynthesis	SPR_B	0.00854785	0.0232438
Nutrient assimilation	SPR_B	0.0434512	0.0466019
Nutrient transport	SPR_B	0.0012558	0.01287
C fixation	GBR_PB	0.00554906	0.0232438
Methanogenesis	PEL_PB	0.0240439	0.0312571
Methanotrophy	PEL_PB	0.0369393	0.0436556
Photorespiration	PEL_PB	0.0088665	0.0232438
Stress response	SUS_PB	0.0104531	0.0232438
ATP generation	SUS_PB	0.0128889	0.0232438
Ammonium oxidation	HKM_PB	0.021725	0.0305022
